# AAV tools enable functional modulation and readout of central and peripheral nervous systems in spiny mice

**DOI:** 10.64898/2026.05.08.723863

**Authors:** Jin Hyung Alex Chung, Renée R. Donahue, Jessica A. Griffiths, Yujie Fan, Changfan Lin, Xinhong Chen, Sayan Dutta, Sarkis K. Mazmanian, Ashley W. Seifert, Viviana Gradinaru

## Abstract

Among mammals, spiny mice (*Acomys* spp.) exhibit the unique capacity to regenerate parts of their nervous system. Studying this phenomenon has the potential to reveal new targets that can slow or halt human neurodegenerative disorders. Unfortunately, research tools (e.g., transgenic lines, gene delivery vehicles) are lacking compared to those available for other rodent models. Here, we tested systemic adeno-associated viral vectors (AAVs) in *Acomys dimidiatus* and identified three promising candidates: X1.1, CAP-Mac, and MaCPNS1. Characterizing their tropism following intravenous delivery, we found that in the brain, MaCPNS1 and X1.1 primarily transduced astrocytes. In the peripheral nervous system, MaCPNS1 efficiently transduced dorsal root ganglia, axon bundles of the ear pinnae, and enteric neurons throughout the gastrointestinal tract. As a proof-of-concept, we used MaCPNS1 to chemogenetically modulate the activity of enteric neurons, successfully decreasing gastric motility in vivo and increasing colonic motility ex vivo. We expect these findings to enable functional studies of the uniquely regenerative nervous system of *Acomys*, which may in turn help advance neuroregenerative therapeutics for humans.

**Summary Statement:** Identification of an AAV tool to efficiently deliver transgenes to the central and peripheral nervous systems of spiny mice enables functional studies of the nervous system in a mammalian model of regeneration.
