## Supplementary Table 1 for "AAV tools enable functional modulation and readout of central and peripheral nervous systems in spiny mice"

### Sheet: Sheet1
RESOURCE TYPE	RESOURCE NAME	SOURCE	IDENTIFIER	NEW/REUSE	ADDITIONAL INFORMATION
Dataset	Pooled barcode sequencing data	Zenodo	https://doi.org/10.5281/zenodo.17247291	new
Dataset	Fluorescent images	Brain Image Library		new	currently depositing and generating doi
Dataset	Image quantification data	Zenodo	https://doi.org/10.5281/zenodo.20452261	new
Dataset	CMMC video	Zenodo	https://doi.org/10.5281/zenodo.20451339	new
Dataset	Gut motility assay quanitification data	Zenodo	https://doi.org/10.5281/zenodo.20452243	new
Software/code	Python3 code: Pooled barcode sequencing analysis script	Github / Zenodo	https://doi.org/10.5281/zenodo.17247271	new
Software/code	QuantaSoft	Bio-Rad	BioRad QuantaSoft Analysis Software (RRID:SCR_025696)	reuse	https://www.bio-rad.com/webroot/web/pdf/lsr/literature/10047467.pdf
Software/code	Nikon Elements	Nikon Instruments	NIS-Elements (RRID:SCR_014329)	reuse	https://www.nikoninstruments.com/Products/Software
Software/code	ImageJ	ImageJ	ImageJ (RRID:SCR_003070)	reuse	https://imagej.net/
Software/code	Microsoft excel	Microsoft Excel	Microsoft Excel (RRID:SCR_016137)	reuse	https://www.microsoft.com/en-gb/
Software/code	Graphpad Prism 10 for macOS version 10.4.2 (534)	https://www.graphpad.com	RRID:SCR_002798	reuse
protocol	AAV production and purification	protocols.io	https://dx.doi.org/10.17504/protocols.io.kqdg31kzzl25/v1	new
protocol	AAV titration with ddPCR	protocols.io	dx.doi.org/10.17504/protocols.io.261gery8dl47/v1	reuse
protocol	RNA Extraction From Mouse Tissue	protocols.io	dx.doi.org/10.17504/protocols.io.eq2ly618pgx9/v1	new
protocol	Whole Gut Transit Time, Fecal Water Content, and Fecal Output	protocols.io	dx.doi.org/10.17504/protocols.io.3byl4wxd2vo5/v1	new
protocol	Transfection of HEK cells with Lipofectamine 3000	protocols.io	dx.doi.org/10.17504/protocols.io.6qpvr97wzvmk/v1	new
protocol	Immunostaining Mouse Tissue	protocols.io	dx.doi.org/10.17504/protocols.io.kqdg3q7ypv25/v1	new
protocol	Mouse perfusion	protocols.io	dx.doi.org/10.17504/protocols.io.ewov1d5xovr2/v1	new
protocol	Retro-orbital injection of AAV in mice	protocols.io	dx.doi.org/10.17504/protocols.io.bp2l6drpdvqe/v1	new
protocol	Mice Housing and Experimentation Conditions	protocols.io	dx.doi.org/10.17504/protocols.io.bp2l6dm71vqe/v1	new
protocol	Coronal cryosectioning of mouse brains	protocols.io	dx.doi.org/10.17504/protocols.io.x54v9rkzpv3e/v1	new
protocol	Bacterial Transformation Maxi Prep & Mini Prep	protocols.io	dx.doi.org/10.17504/protocols.io.yxmvm95q6l3p/v1	new
protocol	Immunostaining Cells	protocols.io	dx.doi.org/10.17504/protocols.io.4r3l29eb4v1y/v1	new
Antibody	Chicken Anti-eGFP	aveslabs	Cat# GFP-1020, RRID:AB_10000240	reuse	1:500
Antibody	Rabbit Anti-beta III Tubulin	abcam	Cat# ab18207, RRID:AB_444319	reuse	1:500
Antibody	smooth muscle actin (α-SMA)	Novus	Cat# NB300-978, RRID:AB_2273628	reuse	1:400
Antibody	tubulin β3 (α-TUJ1)	BioLegend	Cat# 801202, RRID:AB_2313773	reuse	1:200
Antibody	Anti-Donkey Alexa Fluor 647 Anti-Chicken	Jackson Immuno	Cat #703-606-155,RRID:AB_2340380	reuse	1:1000
Antibody	Anti-Donkey Alexa Fluor 647 Anti-Rabbit	Jackson Immuno	Cat # 711-606-152,RRID:AB_2340625.	reuse	1:1000
Antibody	Anti-Donkey Alexa Fluor 488 Anti rabbit	Jackson Immuno	Cat # 711-546-152,RRID:AB_2340619	reuse	1:1000
Antibody	Anti-Donkey Alexa Fluor 488 Anti Chicken	Jackson Immuno	Cat #703-546-155,RRID:AB_2340376	reuse	1:1000
Antibody	Anti-Donkey Alexa Fluor CY3 Anti Rabbit	Jackson Immuno	Cat # 711-166-152,RRID:AB_2313568	reuse	1:1000
Antibody	Anti-Donkey Alexa Fluor CY3 Anti Chick	Jackson Immuno	Cat # 703-166-155,RRID:AB_2340364	reuse	1:1000
Antibody	Polyclonal Rabbit Antibody for GFP	Invitrogen	Cat # A-31852l RRID: AB_162553	reuse	1:1000
Virus strain	pAAV2/9n	Addgene	RRID: 112865	reuse
Virus strain	pUCmini-iCAP-AAV.PHP.eB	Addgene	RRID: 103005	reuse
Virus strain	pUCmini-iCAP-AAV.CAP-B10	Addgene	RRID: 175004	reuse
Virus strain	pUCmini-iCAP-AAV.CAP-B22	Addgene	RRID: 175005	reuse
Virus strain	pUCmini-iCAP-AAV.CAP-Mac	Addgene	RRID: 200658	reuse
Virus strain	pUCmini-iCAP-AAV9-X1.1	Addgene	RRID: 196836	reuse
Virus strain	pUCmini-iCAP-AAV.MaCPNS1	Addgene	RRID: 185136	reuse
Virus strain	pUCmini-iCAP-AAV.MaCPNS2	Addgene	RRID: 185137	reuse
Chemical, peptide, or recombinant protein	4',6-diamidino-2-phenylindole (DAPI)	Invitrogen	Cat #D1306	reuse
Recombinant DNA	ssAAV-CAG-eGFP-BC1	Zenodo	https://doi.org/10.5281/zenodo.20453153	new	currently depositing at Addgene for distribution; plasmid sequence available at Zenodo
Recombinant DNA	ssAAV-CAG-eGFP-BC2	Zenodo	https://doi.org/10.5281/zenodo.20453154	new	currently depositing at Addgene for distribution; plasmid sequence available at Zenodo
Recombinant DNA	ssAAV-CAG-eGFP-BC3	Zenodo	https://doi.org/10.5281/zenodo.20453155	new	currently depositing at Addgene for distribution; plasmid sequence available at Zenodo
Recombinant DNA	ssAAV-CAG-eGFP-BC4	Zenodo	https://doi.org/10.5281/zenodo.20453156	new	currently depositing at Addgene for distribution; plasmid sequence available at Zenodo
Recombinant DNA	ssAAV-CAG-eGFP-BC5	Zenodo	https://doi.org/10.5281/zenodo.20453157	new	currently depositing at Addgene for distribution; plasmid sequence available at Zenodo
Recombinant DNA	ssAAV-CAG-eGFP-BC6	Zenodo	https://doi.org/10.5281/zenodo.20453158	new	currently depositing at Addgene for distribution; plasmid sequence available at Zenodo
Recombinant DNA	ssAAV-CAG-eGFP-BC7	Zenodo	https://doi.org/10.5281/zenodo.20453159	new	currently depositing at Addgene for distribution; plasmid sequence available at Zenodo
Recombinant DNA	ssAAV-CAG-eGFP-BC8	Zenodo	https://doi.org/10.5281/zenodo.20453160	new	currently depositing at Addgene for distribution; plasmid sequence available at Zenodo
Recombinant DNA	ssAAV-hSyn-eGFP	Addgene	RRID: 50465	reuse
Recombinant DNA	ssAAV-hSyn-hM3D(Gq)-eGFP	Zenodo	https://doi.org/10.5281/zenodo.20453153	new	currently depositing at Addgene for distribution; plasmid sequence available at Zenodo
Cell Line	AAV-MAX suspension cells	Thermofisher	A51217	reuse

### Sheet: ORCID
Author	ORCID
Jin Hyung Alex Chung	https://orcid.org/0000-0003-2965-9530
Renée R. Donahue	https://orcid.org/0000-0002-3344-5650
Jessica A. Griffths	https://orcid.org/0000-0002-5586-1567
Yujie Fan	https://orcid.org/0000-0001-8642-0695
Changfan Lin	https://orcid.org/0000-0002-8119-9845
Xinhong Chen	https://orcid.org/0000-0003-0408-0813
Ashley W. Seifert	https://orcid.org/0000-0001-6576-3664
Viviana Gradinaru	https://orcid.org/0000-0001-5868-348X
